# SARS-CoV-2 shedding dynamics in human respiratory tract

**DOI:** 10.1101/2024.07.09.602697

**Authors:** Xiangxing Jin, Lili Ren, Xianwen Ren, Jianwei Wang

## Abstract

It is crucial to understand how Severe Acute Respiratory Syndrome Coronavirus 2 (SARS-CoV-2) sheds in human respiratory tract, but this question is still elusive to understand due to technical limitations. Here we integrated published human metagenomic data of SARS-CoV-2 and developed a novel algorithm named as RedeCoronaVS to systematically dissect SARS-CoV-2 shedding modes with single-cell data as reference. We identify that SARS-CoV-2 particles are the dominant mode of viral shedding in the very early infection phase (≤24 hours after hospitalization). Within the first week after hospitalization, SARS-CoV-2 replicons within host cells dominate SARS-CoV-2 shedding together with viral particles. One week later, viral fragments become the dominant mode in patients with mild or moderate symptoms, but viral replicons still dominate in some patients with severe symptoms. In addition to epithelial cells, SARS-CoV-2 replicons in neutrophils, macrophages, and plasma cells also show important roles and are associate with sampling time and disease severity.
