## Supplemental table 1 for "SARS-CoV-2 shedding dynamics in human respiratory tract"

### Sheet: Ren et al. (Mild patients)
	Type1	Type2	Type3
ORF1ab	875.181	666.991	422.566
S	606.34	1713.68	423.95
ORF3a	601.444	266.636	1226.72
E	126.366	0.00372355	2331.31
M	1.65642e-12	1891.28	606.596
ORF6	77.4238	531.562	1352.92
ORF7a	188.296	3041.8	673.105
ORF7b	42.9407	161.605	5160.64
ORF8	3181.25	3083.79	2016.76
N	1644.26	6123.87	6.75538e-05
ORF10	17150.2	4.02045	0.27794

### Sheet: Ren et al. (Severe patients)
	Type1	Type2	Type3
ORF1ab	3388.28	12599	2946.81
S	4740.66	13300.1	6953.72
ORF3a	4211.56	19717.5	3442.88
E	2527.23	34835.9	10462.5
M	4603.75	12003.6	3667.22
ORF6	6445.87	10909.1	4197.15
ORF7a	11914.4	9074.72	15378.6
ORF7b	25821.9	19049.3	76668.9
ORF8	26182.3	15077.2	37478.8
N	26060.2	9472.77	7997.08
ORF10	100270	1087.78	378.804

### Sheet: Sulaiman, Imran et al.(Lower)
	Type1	Type2	type3
ORF1ab	1469.72	2474.49	56.7285
S	2231.04	2260.54	354.467
ORF3a	770.247	1269.73	675.543
E	9.49911	1697.8	324.346
M	1256.75	1381.98	446.683
ORF6	429.017	3619.49	2301.49
ORF7a	831.944	1808.57	3405.89
ORF7b	92.5485	1075.18	6788.11
ORF8	606.66	817.032	3027.83
N	3410.98	806.597	1399
ORF10	2977.34	386.863	3667.49

### Sheet: Sulaiman, Imran et al.(Upper)
	Type1	Type2	Type3
ORF1ab	273.711	1811.44	607.591
S	333.542	1967.89	872.254
ORF3a	87.9494	1305.96	677.38
E	33.5608	974.424	920.246
M	1089.02	539.673	194.33
ORF6	316.054	2072.06	1274.88
ORF7a	1097.42	1688	1329.24
ORF7b	1844.76	3265.83	2699
ORF8	2437.52	1113.02	561.956
N	2380.42	107.835	2249.06
ORF10	4423.24	1128.99	5.57169

### Sheet: Rajagopala, Seesandra V et al.
	Type1	Type2	Type3
ORF1ab	333.123	1165.69	280.491
S	250.859	811.33	450.426
ORF3a	559.729	691.886	419.159
E	733.076	680.259	1014
M	602.208	1213.84	429.527
ORF6	315.762	1209.64	1901.33
ORF7a	736.457	299.447	1184.06
ORF7b	1490.9	7.58035	2424.71
ORF8	1574.34	403.272	1469.04
N	2995.12	419.241	571.431
ORF10	3033.12	1801.36	884.719
