## Supplemental table 2 for "SARS-CoV-2 shedding dynamics in human respiratory tract"

### Sheet: Table S2. Output pf RedeCoronaV
	Sampling site	Days after hospitalization	COVID-19 severity	Ciliated.cells(replicons)	Secretory.cells(replicons)	Squamous.cells(replicons)	Plasma.cells(replicons)	Neutrophils(replicons)	T.NK.cells(replicons)	Macrophages(replicons)	Viral.particles	Viral.fragments
CAMS.0413.0010.m_FKDL202567877.1a.AK1860.AK1860	Upper	Days>7	Severe	0	0	0	0	0	0	0	0	0.0526878
CAMS.0413.0012.m_FKDL202567877.1a.AK205.AK205	Upper	Days>7	Severe	0	0	0	0	0	0	0	0	10.9862
CAMS.0413.0023.m_FKDL202567879.1a.AK413.AK413	Upper	Days>7	Severe	0	0	0	0	0	0	0	0	0.0914017
CAMS.0413.0026.m_FKDL202567879.1a.AK427.AK427	Upper	Days>7	Severe	0	0	0	0	0	0	0	0	0.00205707
CAMS.0423.0030.m_FKDL202571690.1a.N503.N503	Upper	Days>7	Mild	0	0	0	0	0	0	0	0	0.232007
CAMS.0423.0031.m_FKDL202571690.1a.N505.N505	Upper	Days>7	Mild	0	0	0	0.174277	0	0	0	0.627187	0.592553
CAMS.0423.0032.m_FKDL202571690.1a.N506.N506	Upper	Days>7	Mild	0	0	0	0	0	0	0	0	0.000805148
CAMS.0423.0035.m_FKDL202571690.1a.AK417.AK417	Upper	Days>7	Mild	0	0	0	0	0	0	0	0	0.205232
CAMS.0423.0041.m_FKDL202571690.1a.AK419.AK419	Upper	Days>7	Mild	0	0	0	0	0	0	0	0	0.0486824
CAMS.0423.0044.m_FKDL202571690.1a.AK4261.AK4261	Upper	Days>7	Mild	0	0	0	0	0	0	0	0	0.0022985
CAMS.0423.0053.m_FKDL202571691.1a.N711.N711	Upper	Days>7	Mild	0	0	0	0	0	0	0	0	0.00431797
CAMS.0423.0067.m_FKDL202571692.1a.AK366.AK366	Upper	Days>7	Severe	0	0	0	0	0	0	0	0	0.0224426
CAMS.0423.0070.m_FKDL202571692.1a.AK2491.AK6120	Upper	Days>7	Severe	0	0	0	0	0	0	0	0	0.00250941
CAMS.0423.0078.m_FKDL202577677.1a.AK1668.AK6114	Upper	Days>7	Mild	0	0	0	0	0	0	0	0	0.023355
CAMS.0423.0080.m_FKDL202577677.1a.AK1782.AK6115	Upper	Days>7	Mild	0	0	0	0	0	0	0	0	0.00691293
CAMS.0423.0081.m_FKDL202577677.1a.AK1783.AK6116	Upper	Days>7	Mild	0	0	0	0	0	0	0	0	0.309426
CAMS.0423.0082.m_FKDL202571693.1a.AK1784.AK6117	Upper	Days≤7	Severe	0	0	0	0	0.0339608	0	0	0.0325812	0.115272
CAMS.0423.0082.m_FKDL202577677.1a.AK1784.AK6117	Upper	Days≤7	Severe	0	0	0	0	0.169281	0	0	0.165299	0.232108
CAMS.0423.0092.m_FKDL202577677.1a.AK953.AK5513	Upper	Days>7	Severe	0	0	0	0	0	0	0	0	0.0312886
CAMS.0423.0094.m_FKDL202571694.1a.AK867.AK5515	Upper	Days>7	Mild	0	0	0	0	0	0	0	0	0.00964076
CAMS.0423.0095.m_FKDL202571694.1a.AK729.AK5516	Upper	Days>7	Mild	0	0	0	0	0	0	0	0	0.184573
CAMS.0423.0108.m_FKDL202571694.1a.AK2125.AK6240	Upper	Days>7	Mild	0	0	0	0	0	0	0	0	0.0803081
CAMS.0423.0111.e1e2_FKDL202570561.1a.N505.N505	Upper	Days≤7	Mild	0	116.484	0	3909.13	0	0	0	7189.04	6177.95
CAMS.0423.0112.e1e2_FKDL202570561.1a.N506.N506	Upper	Days>7	Mild	0	0	0	4374	736.357	0	144.33	0	1691.2
CAMS.0423.0115.e1e2_FKDL202570561.1a.AK417.AK417	Upper	Days>7	Severe	0	0	0	0	0	0	1.17813	0	1871.41
CAMS.0423.0115.m_FKDL202571675.1a.AK417.AK417	Upper	Days>7	Severe	0	0	0	0	0	0	0	0	0.187783
CAMS.0423.0117.e1e2_FKDL202571658.1a.AK415.AK415	Upper	Days>7	Severe	0	24.8539	0	0	0	0	0	0	3244.61
CAMS.0423.0117.m_FKDL202571675.1a.AK415.AK415	Upper	Days>7	Severe	0	0	0	0	0	0	0	0	0.147261
CAMS.0423.0118.e1e2_FKDL202571658.1a.AK414.AK414	Upper	Days>7	Severe	0	0	0	0	0	0	0	0	323.077
CAMS.0423.0118.m_FKDL202571675.1a.AK414.AK414	Upper	Days>7	Severe	0	0	0	0	0	0	0	0	0.000375816
CAMS.0423.0119.e1e2_FKDL202571658.1a.AK413.AK413	Upper	Days>7	Severe	0	0	0	0	0	0	0	0	39.6593
CAMS.0423.0119.m_FKDL202571675.1a.AK413.AK413	Upper	Days>7	Severe	0	0	0	0	0	0	0	0	0.00185172
CAMS.0423.0120.e1e2_FKDL202571658.1a.AK394.AK394	Upper	Days>7	Severe	938.581	0	0	0	0	0	6342.39	4594.05	3744.16
CAMS.0423.0120.m_FKDL202571675.1a.AK394.AK394	Upper	Days>7	Severe	0	0	0	0	0	0	0.196355	0	0.171411
CAMS.0423.0121.e1e2_FKDL202571658.1a.AK419.AK419	Upper	Days>7	Mild	0	0	327.197	0	0	0	0	611.196	2100.52
CAMS.0423.0121.m_FKDL202571675.1a.AK419.AK419	Upper	Days>7	Mild	0	0	0	0	0	0	0	0	0.193924
CAMS.0423.0122.e1e2_FKDL202571658.1a.AK427.AK427	Upper	Days>7	Mild	0	0	0	0	0	0	149.426	0	350.028
CAMS.0423.0122.m_FKDL202571675.1a.AK427.AK427	Upper	Days>7	Mild	0	0	0	0	0	0	0	0	0.0396731
CAMS.0423.0124.e1e2_FKDL202571658.1a.AK4261.AK4261	Upper	Days>7	Mild	0	993.463	0	61.6917	46.9423	0	0	0	1048.9
CAMS.0423.0124.m_FKDL202571675.1a.AK4261.AK4261	Upper	Days>7	Mild	0	0	0	0	0	0	0	0	0.020044
CAMS.0424.0125.e1e2_FKDL202570562.1a.AK1584.AK1584	Upper	Days>7	Severe	0	0	165.644	3489.3	0	0	0	1398.4	4597.22
CAMS.0424.0127.e1e2_FKDL202570562.1a.AK1586.AK1586	Upper	Days≤7	Severe	0	216.089	0	5465.35	0	0	0	970.477	5767.1
CAMS.0424.0128.e1e2_FKDL202570562.1a.AK1858.AK1858	Upper	Days>7	Severe	0	18868.8	0	39718.7	0	0	0	29377.8	49572.7
CAMS.0424.0128.m_FKDL202571676.1a.AK1858.AK1858	Upper	Days>7	Severe	0	0	0	5.26523	0	0	0	1.70675	3.97612
CAMS.0424.0131.e1e2_FKDL202570562.1a.AK366.AK366	Upper	Days>7	Mild	0	36.8219	0	0	0	0	14.0358	0	1280.28
CAMS.0424.0131.m_FKDL202571676.1a.AK366.AK366	Upper	Days>7	Mild	0	0	0	0	0	0	0	0	0.0246397
CAMS.0424.0133.e1e2_FKDL202571660.1a.AK2449.AK6387	Upper	Days>7	Severe	0	0	0	10590.4	0	0	0	2251.36	16795.2
CAMS.0424.0133.m_FKDL202571676.1a.AK2449.AK6387	Upper	Days>7	Severe	0	0	0	0.427045	0	0	0	0.389266	0.942622
CAMS.0424.0134.e1e2_FKDL202571660.1a.AK2491.AK6120	Upper	Days>7	Severe	0	13147.3	0	29971.7	0	0	0	0	27002.4
CAMS.0424.0134.m_FKDL202571676.1a.AK2491.AK6120	Upper	Days>7	Severe	0	3.96139	0	18.5069	0	0	0	0	11.9877
CAMS.0424.0136.m_FKDL202571676.1a.AK2450.AK6122	Upper	Days>7	Mild	0	0	0	0	0	0	0	0	0.0640762
CAMS.0424.0137.e1e2_FKDL202571660.1a.AK445.AK2058	Upper	Days>7	Severe	0	2060.8	0	35670.7	0	0	0	13278.9	25958.4
CAMS.0424.0137.m_FKDL202571676.1a.AK445.AK2058	Upper	Days>7	Severe	0	0	0	3.49385	0	0	0	1.12583	2.85557
CAMS.0424.0138.e1e2_FKDL202571660.1a.AK2451.AK2061	Upper	Days>7	Severe	383.74	0	2097.96	4014.54	0	0	0	3072.16	3617.05
CAMS.0424.0138.m_FKDL202571676.1a.AK2451.AK2061	Upper	Days>7	Severe	0	0	0	0.293724	0.0327	0	0	0.252429	0.380469
CAMS.0424.0139.e1e2_FKDL202571660.1a.AK2452.AK483	Upper	Days>7	Severe	0	941.108	0	8682.31	0	0	0	5505.17	6522.9
CAMS.0424.0140.e1e2_FKDL202571660.1a.AK447.AK2060	Upper	Days>7	Severe	0	0	0	6081.93	376.265	0	1844.1	1717.9	6459
CAMS.0424.0144.e1e2_FKDL202570563.1a.AK1782.AK6115	Upper	Days>7	Mild	0	0	0	3019.23	0	0	0	664.346	1681.98
CAMS.0424.0149.e1e2_FKDL202571662.1a.AK401.AK7016	Upper	Days>7	Mild	0	0	0	0	0	0	0	0	0.966317
CAMS.0424.0149.m_FKDL202571677.1a.AK401.AK7016	Upper	Days>7	Mild	0	0	0	0	0	0	0	0	0.0345066
CAMS.0424.0151.e1e2_FKDL202571662.1a.AK866.AK5508	Upper	Days>7	Mild	0	0	0	0	0	0	0	0	892.136
CAMS.0424.0151.m_FKDL202571677.1a.AK866.AK5508	Upper	Days>7	Mild	0	0	0	0	0	0	0	0	0.0126415
CAMS.0424.0152.e1e2_FKDL202571662.1a.AK951.AK5509	Upper	Days>7	Mild	0	0.748888	0	5.50416	0	0	0	0	236.867
CAMS.0424.0153.e1e2_FKDL202571662.1a.AK952.AK5510	Upper	Days>7	Mild	0	498.233	0	990.74	0	0	3630.15	2446.57	3178.83
CAMS.0424.0153.m_FKDL202571677.1a.AK952.AK5510	Upper	Days>7	Mild	0	0	0	0	0	0	0	0	0.175275
CAMS.0424.0159.e1e2_FKDL202570564.1a.AK729.AK5516	Upper	Days>7	Mild	0	0	0	0	211.11	0	0	296.031	1672.2
CAMS.0424.0159.m_FKDL202570576.1a.AK729.AK5516	Upper	Days>7	Mild	0	0	0	0	0	0	0	0	0.0404597
CAMS.0424.0160.e1e2_FKDL202570564.1a.AK2117.AK5517	Upper	Days>7	Mild	0	0	0	0	0.0492857	0	0	0.0564502	137.774
CAMS.0424.0160.m_FKDL202570576.1a.AK2117.AK5517	Upper	Days>7	Mild	0	0	0	0	0	0	0	0	0.00875603
CAMS.0424.0162.e1e2_FKDL202570564.1a.AK1660.AK5518	Upper	Days>7	Mild	0	0	0	0.102917	0.0649272	0	0	0.0310009	0.985018
CAMS.0424.0168.e1e2_FKDL202571664.1a.AK957.AK6237	Upper	Days>7	Mild	0	0	0	0	0	0	0	0	18.3129
CAMS.0424.0168.m_FKDL202570576.1a.AK957.AK6237	Upper	Days>7	Mild	0	0	0	0	0	0	0	0	0.00326856
CAMS.0424.0171.e1e2_FKDL202571664.1a.AK959.AK6239	Upper	Days>7	Mild	0	0	0	0	0	0	0	2.82051	1270.64
CAMS.0424.0171.m_FKDL202570576.1a.AK959.AK6239	Upper	Days>7	Mild	0	0	0	0	0	0	0	0	0.0554854
CAMS.0424.0172.e1e2_FKDL202571664.1a.AK2125.AK6240	Upper	Days>7	Mild	0	0	0	0	0	0	0	0	1183.26
CAMS.0424.0186.m_FKDL202571680.1a.AK2451.AK2061	Upper	Days>7	Mild	0	0	0	0	0	0	0	0	0.0223912
CAMS.0424.0194.m_FKDL202570577.1a.AK1784.AK6117	Upper	Days>7	Mild	0	0	0	0	0	0	0	0	0.0477142
CAMS.0424.0204.m_FKDL202570577.1a.AK953.AK5513	Upper	Days>7	Mild	0	0	0	0.464398	1.34072	0	0	0.363406	0.73067
CAMS.0424.0205.m_FKDL202571682.1a.AK76.AK5514	Upper	Days>7	Mild	0	0	0	0	0	0	0	0	9.4e-05
CAMS.0609.1288.m_FKDL202577230.1a.N502.N502	Upper	Days>7	Mild	0	0	0	1.44377	0	0	0	0.913398	4.72396
CAMS.0609.1289.m_FKDL202577230.1a.N503.N503	Upper	Days>7	Mild	0	0	1.7484	0.0466068	0	0	0	3.94869	2.02632
CAMS.0609.1291.m_FKDL202577230.1a.N506.N506	Upper	Days>7	Severe	0	0	0	0	0.28284	0	0	0.209596	0.861091
CAMS.0609.1292.m_FKDL202577230.1a.N507.N507	Upper	Days≤7	Mild	0	0	0	0	0	0	0.455355	0.622847	1.02247
CAMS.0609.1293.m_FKDL202577230.1a.N508.N508	Upper	Days>7	Mild	0	0	0.513235	0.701271	0	0	0	1.18131	1.60792
CAMS.0609.1294.m_FKDL202577230.1a.AK417.AK417	Upper	Days>7	Mild	0	0	0	0.188271	0.113339	0	0	2.20036	1.54659
CAMS.0609.1295.m_FKDL202577230.1a.AK416.AK416	Upper	Days>7	Mild	0	0	0	0	0	0	0	0	0.504954
CAMS.0609.1296.m_FKDL202577230.1a.AK415.AK415	Upper	Days>7	Severe	0	0	0	0	0	0	0	0	0.221277
CAMS.0609.1297.m_FKDL202577230.1a.AK414.AK414	Upper	Days>7	Severe	0	0	0	0.698668	0.0810917	0	0	1.37757	1.85635
CAMS.0609.1298.m_FKDL202577230.1a.AK413.AK413	Upper	Days>7	Severe	0	0	0	0.589016	0	0	0	0.608299	0.929488
CAMS.0609.1299.m_FKDL202577230.1a.AK394.AK394	Upper	Days>7	Severe	0	0	0	0	0	0	0	0	0.488931
CAMS.0609.1304.m_FKDL202577231.1a.N701.N701	Upper	Days>7	Mild	0	0	0	0	0	0	0	0	0.968052
CAMS.0609.1305.m_FKDL202577231.1a.N702.N702	Upper	Days>7	Mild	0	0	0	0.586688	0	0	0	0.431982	1.21227
CAMS.0609.1316.m_FKDL202577231.1a.AK1579.AK1579	Upper	Days>7	Mild	0	0	0	0	0	0	0	0.188034	0.543482
CAMS.0609.1317.m_FKDL202577231.1a.AK1581.AK1581	Upper	Days>7	Mild	0	0	0.644034	0.23778	0	0	0	3.33409	3.16605
CAMS.0609.1318.m_FKDL202577231.1a.AK1582.AK1582	Upper	Days>7	Mild	0	0	0	0	0	0	0	0	0.281996
CAMS.0609.1319.m_FKDL202577231.1a.AK1583.AK1583	Upper	Days>7	Mild	0	0.0129077	0	5.21889	0	0	0	3.61713	6.30239
CAMS.0609.1342.m_FKDL202578287.1a.15s.AK6118	Upper	Days>7	Mild	0	0	0	0	0	0	0.129538	0.101018	0.189457
CAMS.0609.1352.m_FKDL202577562.1a.AK76.AK5514	Upper	Days>7	Mild	0	0	0	0	0	0	0	0	0.256805
CAMS.0609.1353.m_FKDL202577562.1a.AK867.AK5515	Upper	Days>7	Mild	0	0	0	0	0	0	0	0	0.0876751
CAMS.0609.1354.m_FKDL202577562.1a.AK729.AK5516	Upper	Days>7	Mild	0	0	0	0	0	0	0	0	0.0165956
CAMS.0609.1355.m_FKDL202577562.1a.AK2117.AK5517	Upper	Days>7	Mild	0	0	0	0	0.0370056	0	0	0.018644	0.177834
CAMS.0609.1356.m_FKDL202577562.1a.AK868.AK4625	Upper	Days>7	Mild	0	0	0	0	0	0	0	0	0.234127
CAMS.0609.1357.m_FKDL202577562.1a.AK1660.AK5518	Upper	Days>7	Mild	0	0	0	0	0	0	0	0	0.207191
CAMS.0609.1358.m_FKDL202577562.1a.AK1661.AK1621	Upper	Days>7	Mild	0	0	0	0	0	0	0	0	0.166758
CAMS.0609.1359.m_FKDL202577562.1a.AK1662.AK5850	Upper	Days>7	Mild	0	0	0	0	0	0	0	0	0.203806
CAMS.0609.1383.m_FKDL202577226.1a.N710.N710	Upper	Days>7	Mild	0	0	0	0	0	0	0	0	0.241744
CAMS.0612.1711.m_FKDL202578283.1a.AK1662.AK5850	Upper	Days>7	Severe	0	0	0	0	0	0	0	0	0.000281862
CAMS.0612.1739.m_FKDL202578285.1a.AK1572.AK1572	Upper	Days>7	Severe	0	0	0	0	0	0	0	0	0.02071
CAMS.0609.1313.m_FKDL202577231.1a.N712.N712	Upper	Days>7	NA	0	0	0	0	0	0	0	0	0.14953
CAMS.0609.1314.m_FKDL202577231.1a.AK1568.AK1568	Upper	Days>7	NA	0	0	0	0	0	0	0.10773	0.0542608	0.18212
CAMS.0609.1315.m_FKDL202577231.1a.AK1572.AK1572	Upper	Days>7	NA	0	0	0	0	0	0	0	0	0.133393
SRR13338884	Upper	Days>7	Severe	0	0	0	0	37.3048	0	0	63.8129	128.077
SRR13338885	Lower	Days>7	Severe	0	0	0	1.13726	0.344021	0	0	2.10345	1.91072
SRR13338886	Upper	Days>7	Severe	1.69358	0.092488	0	0	0.603599	0	0	0	3.41541
SRR13338887	Lower	Days>7	Severe	0	0	0	0	0	0	0	0	0.143898
SRR13338888	Upper	Days>7	Severe	0	0	0	0	0	0	0	0	0.0919319
SRR13338889	Lower	Days>7	Severe	0	0	0	0	0	0	0	0	0.168093
SRR13338891	Lower	Days>7	Severe	0	0	0.0188473	0.380461	0	0	0	0.489421	0.430119
SRR13338894	Lower	Days>7	Severe	0	0	0	0.206115	0.149155	0	0	0.348313	0.511025
SRR13338895	Lower	Days>7	Severe	0	0	0	0	0.0398871	0	0	0.381522	0.277883
SRR13338896	Lower	Days>7	Severe	0	0	0	0	0.471167	0	0	0.381734	1.02818
SRR13338897	Upper	Days>7	Severe	0	0	0.0229826	0.392076	0	0	0	0.683552	0.378291
SRR13338899	Lower	Days>7	Severe	0	0	0	0.356025	0.0489274	0	0	0.334693	0.30518
SRR13338901	Lower	Days>7	Severe	0	0	0	0	0	0	0	0	0.194127
SRR13338902	Lower	Days>7	Severe	0	0	0	0.0722561	0.0110324	0	0	0.149959	0.210408
SRR13338904	Lower	Days>7	Severe	0	0	0.0106776	0	0.0146481	0	0	0.0449038	0.06921
SRR13338905	Upper	Days>7	Severe	0	0	0	0.332515	0.357	0	0	0.641126	1.41016
SRR13338906	Lower	Days>7	Severe	0	0	0	0.218944	0.0509831	0	0	0.545089	0.371693
SRR13338907	Upper	Days>7	Severe	0	0	0	0	0.301647	0	0	0.593597	0.802271
SRR13338908	Lower	Days>7	Severe	0	0	0	0	0.311895	0	0	0.640701	0.887922
SRR13338911	Lower	Days>7	Severe	0	0	0	0.0113277	0.594178	0	0	0.607804	0.962313
SRR13338912	Upper	Days>7	Severe	0	0	0.0175147	0	0	0	0	0.157255	2.25777
SRR13338915	Lower	Days>7	Severe	0	0	0	0	0.29306	0	0	0.256834	0.690469
SRR13338916	Lower	Days>7	Severe	0	0	0	0	0.368125	0	0	0.00724544	0.622317
SRR13338917	Upper	Days>7	Severe	0	0	0	0	4.11771	0	0	13.4934	6.17752
SRR13338918	Lower	Days>7	Severe	0	0	0	0	0	0	0	3.76068	41.0745
SRR13338920	Lower	Days>7	Severe	0	0	0	0.171128	0.219548	0	0	0.484224	0.655704
SRR13338921	Upper	Days>7	Severe	0	0	0	0	0	0	0	0	0.127306
SRR13338922	Lower	Days>7	Severe	0	0	0	0	0.0166207	0	0	0.111954	0.212189
SRR13338924	Lower	Days>7	Severe	0	0	0	0.215658	0.330477	0	0	0.128419	0.84974
SRR13338925	Lower	Days>7	Severe	0	0	0	0	0.19182	0	0	0.344181	0.528711
SRR13338926	Lower	Days>7	Severe	0	0	0.036826	0	0	0	0	0.0196579	0.102644
SRR13338927	Upper	Days>7	Severe	0	0	0	0.301645	0.298105	0	0	0.313939	0.919365
SRR13338928	Upper	Days>7	Severe	0	0	0.439209	0	0	0	0	4.20387	3.36385
SRR13338929	Lower	Days>7	Severe	0	0	0	0	0.309068	0	0	0.0895392	0.714633
SRR13338931	Lower	Days>7	Severe	0	0	0.0692599	0	0	0	0	0.0706105	0.129522
SRR13338932	Lower	Days>7	Severe	0	0	0	0	0	0	0	0	0.171301
SRR13338933	Upper	Days>7	Severe	0	0	0	0	0.766442	0	0	0.252356	1.23589
SRR13338934	Lower	Days>7	Severe	0	0	0	0.154296	0.260191	0	0	0.288881	0.595873
SRR13338935	Lower	Days>7	Severe	0	0	0	0	0.334055	0	0	0.445251	0.871277
SRR13338936	Lower	Days>7	Severe	0	0	0	11.916	5.63687	0	0	35.698	31.8337
SRR13338937	Upper	Days>7	Severe	0	0	0	0	0	0	0	0	0.382686
SRR13338939	Lower	Days>7	Severe	0	0	0	0.133978	0.1573	0	0	0.109974	0.411639
SRR13338941	Upper	Days>7	Severe	0	0	0	0.14147	0.0750298	0	0	0.448851	0.385761
SRR13338942	Lower	Days>7	Severe	0	0	0	0	0.185731	0	0	0.372055	0.382999
SRR13338943	Lower	Days>7	Severe	0	0	0	0	0	0	0	0	0.143985
SRR13338946	Lower	Days>7	Severe	0	0	0	0	0.0740112	0	0	0.0372881	0.235626
SRR13338947	Lower	Days>7	Severe	0	0	0	0.25321	0.50502	0	0	1.02081	1.49241
SRR13338949	Upper	Days>7	Severe	0	0	0	17.5716	11.8214	0	0	31.8573	41.2174
SRR13338950	Lower	Days>7	Severe	0	0	0	0	0.46866	0	0	7.53851	6.40959
SRR13338952	Upper	Days>7	Severe	0	0	0	0	0.0342982	0	0	0.125054	0.369449
SRR13338953	Lower	Days>7	Severe	0	0	0	0	0	0	0	0	0.133673
SRR13338954	Lower	Days>7	Severe	0	0	0	0	0.249849	0	0	0.454629	0.665834
SRR13338955	Lower	Days>7	Severe	0	0	0	0.285859	0.732868	0	0	2.72808	2.94422
SRR13338957	Lower	Days>7	Severe	0.0341123	0	0.0675059	0	0	0	0.00245019	0.0997333	0.071359
SRR13338960	Lower	Days>7	Severe	0	0	0	0	0	0	0	0	0.0816238
SRR13338962	Lower	Days>7	Severe	0	0	0	0	0	0	0	0	0.103992
SRR13338963	Upper	Days>7	Severe	0	0	0	0.23877	0.293188	0	0	0.370825	0.879698
SRR13338965	Lower	Days>7	Severe	0	0	0	0	0.482524	0	0	0.235732	3.66961
SRR13338967	Lower	Days>7	Severe	0	0	0	115.646	90.9323	0	0	258.479	317.388
SRR13338968	Lower	Days>7	Severe	0	0	0	0	0	0	0	0	0.250541
SRR13338970	Lower	Days>7	Severe	0	0	0	0	0	0	0	0.0940171	0.188344
SRR13338972	Lower	Days>7	Severe	0	0	0	0.23327	0.321941	0	0	0.0788569	0.959847
SRR13338973	Lower	Days>7	Severe	0	0.326117	0	0	0	0	0	0	1.21508
SRR13338975	Lower	Days>7	Severe	0	0	0	0	0	0	0	0	0.257951
SRR13338978	Lower	Days>7	Severe	0	0	0	0	19.9512	0	0	18.205	31.5464
SRR13338980	Lower	Days>7	Severe	0	0	0	310.341	256.405	0	0	1290	1341.63
SRR13338981	Lower	Days>7	Severe	0	0	0	0	0	0	0	0	0.180545
SRR13338982	Upper	Days>7	Severe	0	0	0	0	1.26569	0	0	9.71925	7.05825
SRR13338983	Lower	Days>7	Severe	0	0	0	0	0	0	0.196355	0	5.37974
SRR13338986	Lower	Days>7	Severe	0	0	0	0	0.0814362	0	0	0.473386	0.47235
SRR13338987	Lower	Days>7	Severe	0	0	0	1.5067	1.5235	0	0	1.61447	6.65171
SRR13338993	Lower	Days>7	Severe	0	0	0	0	0	0	0	0	0.187076
SRR13338994	Lower	Days>7	Severe	0	0	0	0	0.327898	0	0	0.567451	0.596119
SRR13338997	Upper	Days>7	Severe	0	0	0	0	216.762	0	0	388.618	321.006
SRR13338999	Lower	Days>7	Severe	0	0	0	0	0	0	0.0269324	0.0135652	0.0678379
SRR13339001	Lower	Days>7	Severe	0	0	0.00208256	0.0843846	0	0	0	0.0305635	0.107767
SRR13339003	Lower	Days>7	Severe	0	0	0	0.354104	0.352684	0	0	0.928302	1.78924
SRR13339004	Lower	Days>7	Severe	0	0	0	0.2694	0.310244	0	0	0.702702	0.948568
SRR13339006	Lower	Days>7	Severe	0	0	0	0	0.707997	0	0	1.27202	1.35677
SRR13339007	Lower	Days>7	Severe	0	0	0	0.783781	1.43795	0	0	3.3879	3.13187
SRR13339009	Lower	Days>7	Severe	0	0	0	0	0.0620467	0	0	0.186072	1.57646
SRR13339010	Upper	Days>7	Severe	0	0	0	0	1.60906	0	0	0.0620181	8.49236
SRR13339011	Lower	Days>7	Severe	0	0.162145	0	0	0.155765	0	0	0	0.404555
SRR13339012	Lower	Days>7	Severe	0	0	0	0.0488907	0	0	0	0.0359985	1.81784
SRR13339013	Lower	Days>7	Severe	0	0	0	0	0.283365	0	0	0.113177	2.6592
SRR13339014	Lower	Days>7	Severe	0	0	0	1.16671	1.8478	0	0	4.66158	5.21599
SRR13339015	Lower	Days>7	Severe	0	0	0	2211.05	169.079	0	0	9923.79	6630.48
SRR13339016	Lower	Days>7	Severe	0	0	0	0	0	0	0	0.0940171	0.134469
SRR13339017	Lower	Days>7	Severe	0	0	0	9.52208	0.00637979	0	0	9.49333	9.82184
SRR13339018	Upper	Days>7	Severe	0	0	0	0	0.316187	0	0	0.809089	2.91267
SRR13339019	Lower	Days>7	Severe	0	0	0.0713852	0	0.201061	0	0	0.263332	0.358471
SRR13339020	Lower	Days>7	Severe	0	0	0	0	0.730156	0	0	1.07657	1.72751
SRR13339021	Lower	Days>7	Severe	0	0	0	0	0	0	0	0	0.243921
SRR13339023	Lower	Days>7	Severe	0	0	0.0324339	0	0	0	0	0.0509525	0.0724221
SRR13339025	Lower	Days>7	Severe	0	0	0	0	0	0	0	0	0.149546
SRR13339026	Lower	Days>7	Severe	0	0	0	0	0.251511	0	0	0.16497	0.381145
SRR13339027	Lower	Days>7	Severe	0	0	0	0	0.0316082	0	0	0.0433504	0.29632
SRR13339029	Lower	Days>7	Severe	0	0	0	0	0	0	0	0	0.0899241
SRR13339030	Lower	Days>7	Severe	0	0	0	0	0	0	0	0	0.239322
SRR13339032	Lower	Days>7	Severe	0	0	0	0	0	0	0	0	0.325709
SRR13339033	Upper	Days>7	Severe	0	0	0	0	0	0	0	0	0.0696218
SRR13339034	Lower	Days>7	Severe	0	0	0.036826	0	0	0	0	0.0196579	0.165351
SRR13339035	Lower	Days>7	Severe	0	0	0	0	0.833752	0	0	1.35451	3.23848
SRR13339036	Lower	Days>7	Severe	0	0	0	0	0	0	0	0	0.174178
SRR13339037	Upper	Days>7	Severe	0	0	0	0.00190508	0.269916	0	0	0.259166	0.688384
SRR13339038	Lower	Days>7	Severe	0	0	0	0	0.13545	0	0	0.226142	0.404227
SRR13339039	Lower	Days>7	Severe	0	0	0	0	0	0	0	0	0.223335
SRR13339042	Lower	Days>7	Severe	0	0	0	9.59e-05	0.386855	0	0	0.391112	0.602946
SRR13339043	Upper	Days>7	Severe	0	0	0.0100543	0.0312481	0	0	0	0.241183	0.238436
SRR13339044	Lower	Days>7	Severe	0	0	0	0.0611098	0.156669	0	0	0.573601	0.494125
SRR13339045	Lower	Days>7	Severe	0	0	0	0.121637	0.127641	0	0	0.307848	0.456148
SRR13339047	Lower	Days>7	Severe	0	0	0	0	0	0	0	0	0.762169
SRR13339050	Lower	Days>7	Severe	0	0	0	0	0	0	0	0	0.24057
SRR13339051	Lower	Days>7	Severe	0.101595	0	0	0.538597	0	0	0	0.40086	0.816458
SRR13339053	Upper	Days>7	Severe	0	0	0	7.55534	21.4402	0	0	53.28	44.3319
SRR13339054	Lower	Days>7	Severe	0	0	0	1.09005	0.599987	0	0	7.46857	3.58639
SRR13339055	Lower	Days>7	Severe	0	0	0	9.13168	1.1343	0	0	10.808	13.5408
SRR13339056	Upper	Days>7	Severe	0	0	0	0	1.99315	0	0	1.40643	4.0297
SRR13339059	Lower	Days>7	Severe	0	0	0.0267277	0	0	0	0	0.0916107	0.0394345
SRR13339060	Upper	Days>7	Severe	0	0	0	0	0	0	0	0	0.376943
SRR13339062	Upper	Days>7	Severe	0	0	0	3146.25	627.895	0	0	6847.7	5098.19
SRR13339063	Lower	Days>7	Severe	0	0	0	141.386	303.375	0	0	729.593	817.854
SRR13339065	Upper	Days>7	Severe	0	0	0	3.20347	52.7396	0	0	85.9112	70.1953
SRR13339066	Lower	Days>7	Severe	0	0	0	0	2271.44	0	0	3600.97	3867.27
SRR23064380	Upper	Days≤1	Mild	0	0	0	0	1.4	0	0	1.58309	0.936907
SRR23064381	Upper	Days≤1	Mild	0	0	0	0	347.509	0	268.042	1375.75	664.455
SRR23064382	Upper	Days≤1	Mild	0	0	0	0	12.9029	0	9.11362	38.4381	18.5823
SRR23064383	Upper	Days≤1	Mild	0	0	0	0	25.1663	0	0	92.769	54.3253
SRR23064384	Upper	Days≤1	Mild	0	0	0	0	10.741	0	6.58347	48.5535	19.0859
SRR23064385	Upper	Days≤1	Mild	0	0	0	0	5.67367	0	0	2.98651	4.36299
SRR23064386	Upper	Days≤1	Mild	0	0	0	0	0	0	3.09487	2.70352	2.89978
SRR23064387	Upper	Days≤1	Mild	0	0	0	0	0	0	6.80195	26.7317	15.1735
SRR23064388	Upper	Days≤1	Mild	0	0	0	576.327	2100.91	0	0	2669.74	1958.51
SRR23064389	Upper	Days≤1	Mild	0	0	0	120.33	122.251	0	0	428.223	199.442
SRR23064390	Upper	Days≤1	Mild	0	0	0	0	0.421862	0	0	5.30828	19.5041
SRR23064391	Upper	Days≤1	Mild	0	0	0	0	3.3961	0	0.744619	5.39163	2.41902
SRR23064392	Upper	Days≤1	Mild	0	0	0	0.508329	4.18054	0	0	5.19452	3.42235
SRR23064393	Upper	Days≤1	Mild	0	0	0	0	86.4265	0	0	157.304	112.373
SRR23064394	Upper	Days≤1	Mild	0	0	0	0	1.39935	0	0	2.71423	3.94616
SRR23064395	Upper	Days≤1	Mild	0	0	0	0	7.77001	0	0	2.2283	13.9758
SRR23064396	Upper	Days≤1	Mild	0	0	0	27.5981	10.7515	0	0	80.0293	24.7267
SRR23064397	Upper	Days≤1	Mild	0	0	0	15.7989	9.08743	0	0	25.7464	17.3325
SRR23064398	Upper	Days≤1	Mild	0	0	0	0	0	0	0	0	3.56245
SRR23064399	Upper	Days≤1	Mild	0	0	0	0	0.267269	0	1.44618	1.25439	1.19091
SRR23064400	Upper	Days≤1	Mild	0	0	0	0	0	0	0.280886	0.248792	0.407096
SRR23064401	Upper	Days≤1	Mild	0	0	0	0	129.978	0	0	467.148	186.989
SRR23064402	Upper	Days≤1	Mild	0	0	0	7.41141	23.2668	0	0	26.4634	20.5643
SRR23064403	Upper	Days≤1	Mild	0	0	0	0	0.2154	0	0	0.518296	0.265034
SRR23064404	Upper	Days≤1	Mild	0	0	0	6.55693	16.9558	0	0	12.2674	11.1728
SRR23064405	Upper	Days≤1	Mild	0	0	0	6.54632	87.7719	0	0	389.345	152.742
SRR23064406	Upper	Days≤1	Mild	0	0	0	0	0	0	46.3413	71.9198	26.3406
SRR23064407	Upper	Days≤1	Mild	0	0	0	0	0	0	53.8637	35.0355	38.817
SRR23064408	Upper	Days≤1	Mild	0	0	15.5215	0	0	0	0	138.645	101.93
SRR23064409	Upper	Days≤1	Mild	0	0	0	6.07322	128.922	0	0	123.452	99.4528
SRR23064410	Upper	Days≤1	Mild	0	0	0	400.331	180.288	0	0	1133.82	491.586
SRR23064411	Upper	Days≤1	Mild	0	0	0	0	0	0	994.387	485.233	907.289
SRR23064412	Upper	Days≤1	Mild	0	0	0.170895	0	3.80027	0	2.37382	7.8469	4.06166
SRR23064413	Upper	Days≤1	Mild	0	0	0	142.468	135.313	0	5.43945	500.636	173.643
SRR23064414	Upper	Days≤1	Mild	0	0	0	27.3163	28.2238	0	0	170.794	50.6756
SRR23064415	Upper	Days≤1	Mild	0	0	0	0.178095	0.756529	0	0	0.717674	0.763371
SRR23064417	Upper	Days≤1	Mild	0	0	0	0.350612	10.3355	0	2.03603	8.81299	4.67024
SRR23064418	Upper	Days≤1	Mild	0	0	0	0	790.372	0	0	519.832	468.394
SRR23064419	Upper	Days≤1	Mild	0	0	0	0	0.708447	0	0	0.423809	0.528906
SRR23064420	Upper	Days≤1	Mild	0	0	0	0	213.384	0	0	332.536	197.075
SRR23064421	Upper	Days≤1	Mild	0	0	0	0	1.67579	0	0	1.35484	1.38962
SRR23064422	Upper	Days≤1	Mild	0	0	0	20.5366	188.711	0	0	341.458	195.675
SRR23064423	Upper	Days≤1	Mild	0	0	0	0	4.52106	0	0	7.98045	4.5863
SRR23064424	Upper	Days≤1	Mild	0	0	0	386.843	336.238	0	0	706.253	498.758
SRR23064425	Upper	Days≤1	Mild	0	0	0	0	0	0	0.981773	0	1.28238
SRR23064426	Upper	Days≤1	Mild	0	0	0	0	394.09	0	137.604	469.109	307.281
SRR23064427	Upper	Days≤1	Mild	0	0	0	0	23.7377	0	0	20.7102	15.0253
SRR23064428	Upper	Days≤1	Mild	0	0	0	0.535469	0	0	0	0.219666	0.487484
SRR23064429	Upper	Days≤1	Mild	0	0	0	0	192.041	0	0	84.6247	92.9522
SRR23064430	Upper	Days≤1	Mild	0	0	0	0	1.987	0	0.137668	2.42309	1.07719
SRR23064431	Upper	Days≤1	Mild	0	0	0	0	78.7604	0	0	32.0021	44.9055
SRR23064433	Upper	Days≤1	Mild	0	0	0	0	144.261	0	5.56639	81.0246	79.6476
SRR23064434	Upper	Days≤1	Mild	0	0	0	0	50.4398	0	0	60.0987	46.7944
SRR23064435	Upper	Days≤1	Mild	0	0	0	6.66478	3.51987	0	0	11.8333	7.60983
SRR23064436	Upper	Days≤1	Mild	0	0	0	0	9.16696	0	7.27559	8.30926	10.1554
SRR23064437	Upper	Days≤1	Mild	0	0	0	0	26.4181	0	0	97.569	32.7006
SRR23064438	Upper	Days≤1	Mild	0	0	0	0	0	0	18.3465	11.4586	18.9094
SRR23064439	Upper	Days≤1	Mild	0	0	0	0	4211.13	0	365.678	3930.13	2455.15
SRR23064440	Upper	Days≤1	Mild	0	0	0	0	5.73385	0	1.03676	5.67863	3.64194
SRR23064441	Upper	Days≤1	Mild	0	0	0	0	1.74395	0	0	1.98302	1.37652
SRR23064442	Upper	Days≤1	Mild	0	0	0	0	1.09403	0	3.62887	5.23643	3.59698
SRR23064443	Upper	Days≤1	Mild	0	0	0	0	30.3706	0	31.3324	143.984	74.7986
SRR23064444	Upper	Days≤1	Mild	0	0	0	0	733.521	0	0	703.344	574.857
SRR23064445	Upper	Days≤1	Mild	0	0	0	0	0.41661	0	0.63481	1.12599	0.831913
SRR23064446	Upper	Days≤1	Mild	0	0	0	239.476	129.643	0	0	346.92	244.209
SRR23064447	Upper	Days≤1	Mild	0	0	0	0	2.25796	0	0	3.5789	2.42016
