## Supplemental table 3 for "SARS-CoV-2 shedding dynamics in human respiratory tract"

### Sheet: Table S3. ANOVA results, relate
	Sampling site	Days after hospitalization	COVID-19 severity
Ciliated cells(replicons)	1	1	1
Secretory cells(replicons)	1	1	1
Squamous cells(replicons)	0.245	1	1
Plasma cells(replicons)	1	0.896	0.0469
Neutrophils(replicons)	1	2e-16	0.264
Macrophages(replicons)	0.035	0.000552	1
Viral_particles	1	2e-16	0.0405
Viral_fragments	1	2e-16	0.0002
